# Prediction and design of transcriptional repressor domains with large-scale mutational scans and deep learning

**DOI:** 10.1101/2024.09.21.614253

**Authors:** Raeline Valbuena, AkshatKumar Nigam, Josh Tycko, Peter Suzuki, Kaitlyn Spees, Aradhana, Sophia Arana, Peter Du, Roshni A. Patel, Lacramiora Bintu, Anshul Kundaje, Michael C. Bassik

**Author notes:** These authors contributed equally to this work (Raeline Valbuena, AkshatKumar Nigam).

## Abstract

Regulatory proteins have evolved diverse repressor domains (RDs) to enable precise context-specific repression of transcription. However, our understanding of how sequence variation impacts the functional activity of RDs is limited. To address this gap, we generated a high-throughput mutational scanning dataset measuring the repressor activity of 115,000 variant sequences spanning more than 50 RDs in human cells. We identified thousands of clinical variants with loss or gain of repressor function, including TWIST1 HLH variants associated with Saethre-Chotzen syndrome and MECP2 domain variants associated with Rett syndrome. We also leveraged these data to annotate short linear interacting motifs (SLiMs) that are critical for repression in disordered RDs. Then, we designed a deep learning model called TENet (<u>T</u>ranscriptional <u>E</u>ffector <u>Net</u>work) that integrates sequence, structure and biochemical representations of sequence variants to accurately predict repressor activity. We systematically tested generalization within and across domains with varying homology using the mutational scanning dataset. Finally, we employed TENet within a directed evolution sequence editing framework to tune the activity of both structured and disordered RDs and experimentally test thousands of designs. Our work highlights critical considerations for future dataset design and model training strategies to improve functional variant prioritization and precision design of synthetic regulatory proteins.
