## Supplementary Table 3 for "Prediction and design of transcriptional repressor domains with large-scale mutational scans and deep learning"

### Sheet: oligo-amp_primers
Primer sequences used to amplify oligonucleotide libraries.
library	sublibrary	forward primer ID	forward primer sequence	reverse primer ID	reverse primer sequence
RD-DMS	1	oJT832	AGTCGttAGCTGCCGTTCC	oJT833	gaatgtaggcgcgtgtctg
RD-DMS	2	oJT834	CATGTCGGCGCTAGaTTGC	oJT835	gaaacaccgaaccgctgtc
RD-DMS	3	oJT913	TTAAACCGGCCAACATACC	oJT914	tcgaaaggaacgagtagcg
CV-RD, EA-RD	1	oJT832	AGTCGttAGCTGCCGTTCC	oJT833	gaatgtaggcgcgtgtctg
CV-RD, EA-RD	2	oJT834	CATGTCGGCGCTAGaTTGC	oJT835	gaaacaccgaaccgctgtc

### Sheet: library-prep_primers
Primer sequences used for library prep via PCR amplification from genomic DNA and sssociated screen samples.					Primer design details.
RD-DMS sample	CV-RD, EA-RD sample	i5 primer ID	i5 primer sequence	i5 primer length (bp)	P5	i5	Illumina seq primer SBS3	stagger	forward handle
BR1_UNBOUND	BR1_UNBOUND	oJT866	AATGATACGGCGACCACCGAGATCTACACAATAACGTACACTCTTTCCCTACACGACGCTCTTCCGATCTtggATCCggaTCAggctc*c	89	AATGATACGGCGACCACCGAGATCTACAC	AATAACGT	ACACTCTTTCCCTACACGACGCTCTTCCGATCT		tggATCCggaTCAggctc*c
BR1_BOUND	BR2_UNBOUND	oJT867	AATGATACGGCGACCACCGAGATCTACACTTCTTGAAACACTCTTTCCCTACACGACGCTCTTCCGATCTatggATCCggaTCAggctc*c	90	AATGATACGGCGACCACCGAGATCTACAC	TTCTTGAA	ACACTCTTTCCCTACACGACGCTCTTCCGATCT	a	tggATCCggaTCAggctc*c
BR2_BOUND	BR1_BOUND	oJT868	AATGATACGGCGACCACCGAGATCTACACGGCAGATCACACTCTTTCCCTACACGACGCTCTTCCGATCTgatggATCCggaTCAggctc*c	91	AATGATACGGCGACCACCGAGATCTACAC	GGCAGATC	ACACTCTTTCCCTACACGACGCTCTTCCGATCT	ga	tggATCCggaTCAggctc*c
BR2_UNBOUND	BR2_BOUND	oJT869	AATGATACGGCGACCACCGAGATCTACACCTATGTTAACACTCTTTCCCTACACGACGCTCTTCCGATCTcgatggATCCggaTCAggctc*c	92	AATGATACGGCGACCACCGAGATCTACAC	CTATGTTA	ACACTCTTTCCCTACACGACGCTCTTCCGATCT	cga	tggATCCggaTCAggctc*c
PLASMID_LIBRARY	PLASMID_LIBRARY	oJT870	AATGATACGGCGACCACCGAGATCTACACGTTGACGCACACTCTTTCCCTACACGACGCTCTTCCGATCTtcgttggATCCggaTCAggctc*c	93	AATGATACGGCGACCACCGAGATCTACAC	GTTGACGC	ACACTCTTTCCCTACACGACGCTCTTCCGATCT	tcgt	tggATCCggaTCAggctc*c
		* indicates 3' phosphothioate-modification
RD-DMS sample	CV-RD, EA-RD sample	i7 primer ID	i7 sequence	i7 primer length (bp)	P7	i5	Illumina seq primer SBS3	stagger	reverse handle
BR1_UNBOUND	BR1_UNBOUND	oJT854	CAAGCAGAAGACGGCATACGAGATCGAAGGACGTGACTGGAGTTCAGACGTGTGCTCTTCCGATCTtagtcccctTccctcTCcagaTc*c	90	CAAGCAGAAGACGGCATACGAGAT	CGAAGGAC	GTGACTGGAGTTCAGACGTGTGCTCTTCCGATCT	tagt	cccctTccctcTCcagaTc*c
BR1_BOUND	BR2_UNBOUND	oJT855	CAAGCAGAAGACGGCATACGAGATGATGCCGGGTGACTGGAGTTCAGACGTGTGCTCTTCCGATCTgtcccctTccctcTCcagaTc*c	88	CAAGCAGAAGACGGCATACGAGAT	GATGCCGG	GTGACTGGAGTTCAGACGTGTGCTCTTCCGATCT	gt	cccctTccctcTCcagaTc*c
BR2_BOUND	BR1_BOUND	oJT856	CAAGCAGAAGACGGCATACGAGATCTACGAAGGTGACTGGAGTTCAGACGTGTGCTCTTCCGATCTcccctTccctcTCcagaTc*c	86	CAAGCAGAAGACGGCATACGAGAT	CTACGAAG	GTGACTGGAGTTCAGACGTGTGCTCTTCCGATCT		cccctTccctcTCcagaTc*c
BR2_UNBOUND	BR2_BOUND	oJT857	CAAGCAGAAGACGGCATACGAGATGATGCGTCGTGACTGGAGTTCAGACGTGTGCTCTTCCGATCTagtacccctTccctcTCcagaTc*c	90	CAAGCAGAAGACGGCATACGAGAT	GATGCGTC	GTGACTGGAGTTCAGACGTGTGCTCTTCCGATCT	agta	cccctTccctcTCcagaTc*c
PLASMID_LIBRARY	PLASMID_LIBRARY	oJT858	CAAGCAGAAGACGGCATACGAGATCTACGGCAGTGACTGGAGTTCAGACGTGTGCTCTTCCGATCTagcccctTccctcTCcagaTc*c	88	CAAGCAGAAGACGGCATACGAGAT	CTACGGCA	GTGACTGGAGTTCAGACGTGTGCTCTTCCGATCT	ag	cccctTccctcTCcagaTc*c
		* indicates 3' phosphothioate-modification

### Sheet: individual-EA-HES3_gblocks
Double-stranded DNA fragments (gBlocks) and primers used to clone individual HES3 EA variants.
gblock ID	description	fragment sequence	forward primer ID	forward primer sequence	reverse primer ID	reverse primer sequence
gRV008	EA-TOP-5	TTAAACCGGCCAACATACCCGTCTCActccCCAAACCCAGAGGCAGATGGTTGTGCAGGCTCAGACGAACCAGAGACCGACAGACCTGTCACTGAACCTCACGAAGCGTACGCCCCCGCCGCTATCGAGTGGAGGAGCTGGCCCCCCTTGTATCTGACACCAGAGCAATATCGCGGAATGCAGGCCGCTGTGATGTGCTGGTACTGGCCTTCTCTTTGGGCCGCTTACCTGCCGTCCCTCTGGACGTATGTTTGGCGGCCTTGGGGGCCCggatTGAGACGCAGACaCGCGCCTACaTTC	oJT913	TTAAACCGGCCAACATACC	oJT914	tcgaaaggaacgagtagcg
gRV009	EA-TOP-1	TTAAACCGGCCAACATACCCGTCTCActccCCCAACGATCGGCCTGACGCAGGAGTGAGTTTCGAATTACCCGCTCTTTGCGAGTTTTGTGAACCTAGCTACGCGGCCCCCGCCGTCTATGCTGAAGCCCCATTGGTGATGCCTCCCATGCCGATGCTCGGGGAGTCCCTGGGTTATGAGTCTGCATACGTACCACCACAGATTGTTCACACAGTGACCATCGACGAGCTGATGGGCCTGAGAGGCAGCGTCTGGAGGCATGTGGGGTCAggatTGAGACGCAGACaCGCGCCTACaTTC	oJT913	TTAAACCGGCCAACATACC	oJT914	tcgaaaggaacgagtagcg
gRV010	EA-TOP-2	TTAAACCGGCCAACATACCCGTCTCActccCCGCCCCACCAGACAACCTGGGGATGTGGCCAGTGCGGGCAAATGCCAATGCGGCCCAACGAGAATGCTCAGGAGAGATGCGCCAAGGGAGTCATGTCCCCTAGGTCACCTCCCCCACTTCTGGTTGAGCCTGAATGTCTCTACGGTAGCGAAGCCTATCAGCCAACTCCCCAACCTTCTCCAGTGATCTGCGCATTCTTGCCGACGTTATGGCTGCGAGTGTGGCGCTGCTGTGGGGGCggatTGAGACGCAGACaCGCGCCTACaTTC	oJT913	TTAAACCGGCCAACATACC	oJT914	tcgaaaggaacgagtagcg
gRV011	EA-TOP-3	TTAAACCGGCCAACATACCCGTCTCActccCCTGAGGTTATGGATGGGGCCGGCATGGTGCAGTATGACCCTGCCCAACCAAGAGATTGGGGCGACGCCATGTGGGCACCTGCTCTGGCTGCGGCAAGGCCGTACCAGGGTCAGCCCTTACTGGTAGAACCCGAGGAGCTTATGCCCTACTCAGCCTGGTATGAACCATTTCACCCATACTCTCTGCGGGTGGCTTTCTCCTATGGGTTGGGACTCGGCGTCTGGCGCCCCTGGGGAAGCggatTGAGACGCAGACaCGCGCCTACaTTC	oJT913	TTAAACCGGCCAACATACC	oJT914	tcgaaaggaacgagtagcg
gRV012	EA-TOP-4	TTAAACCGGCCAACATACCCGTCTCActccAACCCAGTCGCCGAGATGGCCGGCCAAGTTCAGGAAGACCCAAATAAGTTCAGACCTAAAACCCCCGCTCAGTGGTGCTGTGCACCTTATAACAAGTGTATGCTCGTGCCACCTTCTCTGACAGATCTGGAAGAGTCTGCGCCATGCCCCCTTGCTTCCCCGCCGCCCCCCTACTCCAGTTCAAGTTACTGTAGCAGCAGCTTGGCCGAGGCAGAATGCGTGTGGAGGCCTTGGGGGTCAggatTGAGACGCAGACaCGCGCCTACaTTC	oJT913	TTAAACCGGCCAACATACC	oJT914	tcgaaaggaacgagtagcg
gRV013	EA-CONS-1	TTAAACCGGCCAACATACCCGTCTCActccGGCCCCACAATGGATAGTGCCGGGCTGGGTGCCACCGCTCCTGCCTTATTCCGATGGAACACTCCTGCAGTCTGGGCGCCAGCTCCTGCAGCCGGAGGCCCTAGGTCTCCACCTCCCCTGCTCCTGTTGCCAGAATCGCTCCCCGGGTCATCCACCAGTGTGCCGCCCCCAGACCCACTATCTAGCAGATGCGCTGAGTCCCCGGGACTTGGCCTGCGCGTATGGCGGCCCTGGGGTAGCggatTGAGACGCAGACaCGCGCCTACaTTC	oJT913	TTAAACCGGCCAACATACC	oJT914	tcgaaaggaacgagtagcg
gRV014	EA-CONS-2	TTAAACCGGCCAACATACCCGTCTCActccGGGAACCCTATGGACTGGGCAGGTATCGGATTCGAAGCGCCGGCCCTGTTTCGACCATGCACCCCTGCCGTTTGGGCCCCGGCTCCAGCTGCACAAGATCCTAGATCTCCCCCACCCCTTCTCCTCTTGCCCGAGTCTCTGCCAATGAGCAGCGCATCCGTGCCACCTCCTCAGCCCGCTTCAAGTCGCTGTGCCGAGTCACCCGGCTTAGGGCTGCGGGTCTGGAGGCCCTGGGGCTCCggatTGAGACGCAGACaCGCGCCTACaTTC	oJT913	TTAAACCGGCCAACATACC	oJT914	tcgaaaggaacgagtagcg
gRV015	EA-CONS-3	TTAAACCGGCCAACATACCCGTCTCActccCCCAGCCACATGGACTCATGGGGGCTAGGTCAGGAGGGCCCAGCTCTGTTCAGGCCCTGCACCATAGCGGTCTGGGCACCCGCCCCAGCAGCCGGAGGACCTCGAAGTCCACCGCCTCTCTTATTGCTGCCCGAAAGCCTCCCTGGCTCAAGTGCTTCCGTTCCCCCTCCACAACCGGCCATCAGCATTTGTGCAGAGTCCTCTGGGCTTGGTCTGAGAGTGTGGCGGCCATGGGGCTCTggatTGAGACGCAGACaCGCGCCTACaTTC	oJT913	TTAAACCGGCCAACATACC	oJT914	tcgaaaggaacgagtagcg
gRV016	EA-CONS-4	TTAAACCGGCCAACATACCCGTCTCActccCCAGAAACAATGGACTCAGCCGGCTTGGGGCAGGAGGCTCCCGCACTGTTCCGACCATGGACCCCTGCCAGATGGGCACCCGCCCCACACGCTGGAGGACCTCGTTCCCCACCCCCGTTACTCCTGCTACCTGAAAGCCTCGCGGGCAGCAGCGCCTCAGTGCCCCCACCTCAACCGTACTCTAGTCGGTGCGCTGAGTCCAGTGGTCTGGGGCTTCGCGTCTGGAGGCCCTGGGGCTCTggatTGAGACGCAGACaCGCGCCTACaTTC	oJT913	TTAAACCGGCCAACATACC	oJT914	tcgaaaggaacgagtagcg
gRV017	EA-CONS-5	TTAAACCGGCCAACATACCCGTCTCActccGGTAGGAGGATGGACTCAGCCGGCCTGGGACAGGAGGCTCCTGCGAAATTCAGACCAAAGACCCTCGCCGTTTGGGCACCCGCCCCTTACGCTGGCGGACCACGGTCTCCTCCACCTCTCCTGTTGCGTCCCGAGAGTTTACCCGGGTCTAGCGCCTCAGTCCCCCCGCCCCAACCTATCTCCTCCAGATGCGCAGAAAGCCCGGGCCTGGGGCTTCGAGTGTGGCGCCCATGGGGTTCGggatTGAGACGCAGACaCGCGCCTACaTTC	oJT913	TTAAACCGGCCAACATACC	oJT914	tcgaaaggaacgagtagcg
gRV018	WT	TTAAACCGGCCAACATACCCGTCTCActccGGCAGCACCATGGACAGTGCTGGTCTGGGCCAAGAGGCCCCTGCCCTCTTCCGCCCCTGCACACCCGCAGTATGGGCACCAGCGCCAGCAGCCGGGGGACCAAGGTCACCTCCGCCTCTCTTGCTGCTACCAGAAAGCTTACCCGGGAGTTCCGCTTCTGTGCCTCCGCCCCAGCCAGCCTCTTCCCGATGTGCTGAGAGCCCCGGACTGGGTCTTCGGGTCTGGAGACCTTGGGGCTCAggatTGAGACGCAGACaCGCGCCTACaTTC	oJT913	TTAAACCGGCCAACATACC	oJT914	tcgaaaggaacgagtagcg
