## Supplementary Table 7 for "Prediction and design of transcriptional repressor domains with large-scale mutational scans and deep learning"

### Sheet: Supplemental-Table-6
Model Name	Architecture Used			Features Used				Pearson Correlation			Spearman Correlation
	Fully-Connected Network	CNN	GRU	ESM-2 Embedding	ESM-Fold CM	CPT Descriptors	One-Hot Encoding	Scrambled Mutants	Single Mutants	Window shuffled Mutants	Scrambled Mutants	Single Mutants	Window shuffled Mutants
CPT AA Descriptors	✖	✖	✔	✖	✖	✔	✖	0.12	0.84	0.79	0.16	0.5	0.77
6 layer One-Hot-Encoded FC layers	✔	✖	✖	✖	✖	✖	✔	-0.09	0.13	0.36	0	0.12	0.38
ESM Averaged	✔	✖	✖	✔	✖	✖	✖	-0.09	0.36	0.62	0.1	0.43	0.7
PADDLE	✖	✔	✖	✖	✖	✖	✔	-0.13	0.06	-0.02	-0.18	0.08	-0.05
TENet	✖	✔	✔	✔	✔	✔	✖	0.53	0.88	0.9	0.49	0.56	0.75
