## Supplementary Table 8 for "Prediction and design of transcriptional repressor domains with large-scale mutational scans and deep learning"

### Sheet: Supplemental-Table-5
Model Name	Architecture Used				Features Used				Pearson Correlation				Spearman Correlation
	Fully Connected Network	CNN	GRU	GCNN	ESM-2 Embedding	ESM-Fold CM	CPT Descriptors	ESM-2 Attention Map	All mutants	Scrambled mutants	Single Mutants	Window shuffled Mutants	All mutants	Scrambled Mutants	Single Mutants	Window shuffled Mutants
ESM Only	✖	✖	✔	✖	✔	✖	✖	✖	0.82	0.34	0.75	0.84	0.6	0.32	0.5	0.74
CPT Only	✖	✖	✔	✖	✖	✖	✔	✖	0.8	0.12	0.84	0.79	0.58	0.16	0.5	0.77
ESMFold Only	✖	✔	✖	✖	✖	✔	✖	✖	0.34	0.03	-0.07	0.19	0.02	0.02	0.06	0.14
ESM + ESMFold (No CPT)	✖	✔	✔	✖	✔	✔	✖	✖	0.86	0.53	0.82	0.89	0.62	0.46	0.51	0.74
ESM + CPT (No att. maps + No ESMFold)	✖	✖	✔	✖	✔	✖	✔	✖	0.83	0.34	0.78	0.88	0.62	0.33	0.52	0.77
ESM; CPT; CM & Attention Maps	✖	✔	✔	✖	✔	✔	✔	✔	0.86	0.53	0.82	0.9	0.62	0.46	0.51	0.75
TENet (ESM; CPT & ESMFold CM)	✖	✔	✔	✖	✔	✔	✔	✖	0.91	0.53	0.88	0.9	0.65	0.49	0.56	0.75
GCN - Complete Graph (ESM & CPT)	✖	✖	✖	✔	✔	✖	✔	✖	0.81	0.1	0.74	0.84	0.6	0.03	0.5	0.7
GCN - Sparser (ESM & CPT)	✖	✖	✖	✔	✔	✖	✔	✖	0.8	0.08	0.73	0.82	0.61	0.02	0.48	0.68
GAT - Complete Graph (ESM & CPT)	✖	✖	✖	✔	✔	✖	✔	✖	0.79	0.07	0.73	0.82	0.6	0.02	0.48	0.67
